# Apparent size and morphology of bacterial microcompartments varies with technique

**DOI:** 10.1101/864074

**Authors:** Nolan W. Kennedy, Jasmine M. Hershewe, Taylor M. Nichols, Eric W. Roth, Charlene D. Wilke, Michael C. Jewett, Danielle Tullman-Ercek

## Abstract

Bacterial microcompartments (MCPs) are protein-based organelles which encapsulate metabolic pathways. Metabolic engineers have recently sought to repurpose MCPs to encapsulate heterologous pathways to increase flux through pathways of interest. As MCP engineering becomes more common, standardized methods for analyzing changes to MCPs and interpreting results across studies will become increasingly important. In this study, we demonstrate that different imaging techniques yield variations in the apparent size of purified MCPs from *Salmonella enterica* serovar Typhimurium LT2, likely due to variations in sample preparation methods. We provide guidelines for preparing samples for MCP imaging and outline expected variations in apparent size and morphology between methods. With this report we aim to establish an aid for comparing results across studies.
