## Supplementary material for "Apparent size and morphology of bacterial microcompartments varies with technique": S1_File

Type	Size
TEM	158.802
TEM	157.496
TEM	165.005
TEM	155.796
TEM	134.371
TEM	161.469
TEM	151.098
TEM	166.322
TEM	128.565
TEM	158.621
TEM	146.587
TEM	141.891
TEM	134.567
TEM	170.513
TEM	107.671
TEM	91.662
TEM	107.671
TEM	89.022
TEM	108.296
TEM	90.67
TEM	102.825
TEM	108.559
TEM	88.685
TEM	82.006
TEM	93.904
TEM	80.753
TEM	91.788
TEM	97.739
TEM	65.924
TEM	82.377
TEM	100.603
TEM	92.779
TEM	102.703
TEM	110.549
TEM	108.559
TEM	87.092
TEM	90.796
TEM	94.895
TEM	101.71
TEM	90.796
TEM	101.71
TEM	109.772
TEM	122.589
TEM	108.78
TEM	112.641
TEM	104.58
TEM	74.967
TEM	105.019
TEM	101.833
TEM	80.505
TEM	79.906
TEM	93.648
TEM	101.833
TEM	81.744
TEM	102.825
TEM	81.744
TEM	94.763
TEM	88.814
TEM	83.726
TEM	74.813
TEM	89.677
TEM	90.554
TEM	113.864
TEM	113.864
TEM	115.732
TEM	106.471
TEM	88.566
TEM	92.542
TEM	102.703
TEM	96.876
TEM	92.655
TEM	92.542
TEM	107.912
TEM	78.918
TEM	72.835
TEM	98.005
TEM	97.417
TEM	85.843
TEM	99.985
TEM	94.763
TEM	88.459
TEM	136.444
TEM	81.615
TEM	88.363
TEM	88.814
TEM	104.48
TEM	76.655
TEM	108.462
TEM	99.609
TEM	92.655
TEM	98.615
TEM	92.542
TEM	116.52
TEM	98.995
TEM	100.717
TEM	94.244
TEM	80.777
TEM	91.788
TEM	114.355
TEM	104.69
TEM	92.542
TEM	91.924
TEM	118.609
TEM	94.53
TEM	112.872
TEM	101.833
TEM	102.956
TEM	101.316
TEM	97.622
TEM	70.859
TEM	115.849
TEM	120.416
TEM	83.6
TEM	101.4
TEM	93.536
TEM	104.58
TEM	104.69
TEM	94.763
TEM	96.876
TEM	86.035
TEM	104.809
TEM	110.653
TEM	109.772
TEM	96.519
TEM	105.575
TEM	81.615
TEM	118.828
TEM	99.85
TEM	98.858
TEM	72.56
TEM	102.489
TEM	90.796
TEM	104.58
TEM	96.747
TEM	109.772
TEM	104.69
TEM	95.885
TEM	108.665
TEM	92.914
TEM	92.542
TEM	106.921
TEM	93.536
TEM	90.934
TEM	124.579
TEM	83.6
TEM	96.876
TEM	118.423
TEM	101.833
TEM	88.685
TEM	98.858
TEM	145.582
TEM	103.817
TEM	116.52
TEM	100.717
TEM	104.69
TEM	115.732
TEM	98.509
TEM	118.512
TEM	85.709
TEM	98.995
TEM	97.514
TEM	109.554
TEM	116.52
TEM	112.539
TEM	106.921
TEM	114.739
TEM	110.368
TEM	108.462
TEM	102.703
TEM	64.777
TEM	97.015
TEM	122.919
TEM	78.772
TEM	95.635
TEM	110.114
TEM	132.242
TEM	93.904
TEM	104.69
TEM	113.534
TEM	106.677
TEM	96.026
TEM	133.634
TEM	124.788
TEM	112.872
TEM	128.763
TEM	110.454
TEM	113.745
TEM	117.72
TEM	116.619
TEM	105.683
TEM	102.703
TEM	102.825
TEM	98.005
TEM	89.677
TEM	98.005
TEM	106.042
TEM	105.095
TEM	114.739
TEM	124.788
TEM	123.794
TEM	111.879
TEM	97.867
TEM	84.593
TEM	91.198
TEM	98.858
TEM	76.531
TEM	86.977
TEM	102.703
TEM	83.863
TEM	116.619
TEM	107.671
TEM	107.671
TEM	105.385
TEM	94.154
TEM	103.392
TEM	83.726
TEM	96.519
TEM	91.548
TEM	69.721
TEM	88.814
TEM	99.504
TEM	103.817
TEM	96.628
TEM	95.525
TEM	100.841
TEM	78.09
TEM	90.796
TEM	86.006
TEM	97.739
TEM	107.671
TEM	99.985
TEM	104.69
TEM	96.747
TEM	91.924
TEM	100.717
TEM	116.842
TEM	91.662
TEM	78.409
TEM	93.648
TEM	86.579
TEM	92.655
TEM	100.841
TEM	116.619
TEM	114.63
TEM	104.938
TEM	92.071
TEM	91.924
TEM	81.744
TEM	85.709
TEM	94.53
TEM	97.867
TEM	108.665
TEM	109.895
TEM	84.9
TEM	109.659
TEM	116.726
TEM	96.747
TEM	104.938
TEM	108.78
TEM	100.975
TEM	102.956
TEM	101.951
TEM	90.934
TEM	96.747
TEM	87.573
TEM	106.921
TEM	64.938
TEM	81.049
TEM	104.58
TEM	101.833
TEM	104.809
TEM	97.739
TEM	88.566
TEM	121.594
TEM	96.628
TEM	101.951
TEM	88.814
TEM	127.664
TEM	102.883
TEM	110.549
TEM	95.755
TEM	96.026
TEM	90.796
TEM	92.914
TEM	99.725
TEM	98.858
TEM	91.788
TEM	84.853
TEM	114.355
TEM	109.772
TEM	94.244
TEM	107.466
TEM	105.019
TEM	89.989
TEM	88.955
TEM	101.833
TEM	100.603
TEM	109.343
TEM	161.697
TEM	106.921
SEM	156.363
SEM	121.018
SEM	108.832
SEM	115.165
SEM	120.493
SEM	133.788
SEM	117.577
SEM	129.664
SEM	102.637
SEM	112.755
SEM	124.413
SEM	113.979
SEM	138.989
SEM	141.101
SEM	137.351
SEM	127.243
SEM	97.818
SEM	119.563
SEM	81.785
SEM	136.932
SEM	121.987
SEM	114.719
SEM	128.917
SEM	98.342
SEM	122.407
SEM	105.537
SEM	109.468
SEM	119.563
SEM	151.161
SEM	121.615
SEM	138.663
SEM	117.577
SEM	172.848
SEM	127.243
SEM	112.728
SEM	75.17
SEM	93.398
SEM	113.262
SEM	128.917
SEM	121.987
SEM	149.454
SEM	139.358
SEM	109.88
SEM	128.917
SEM	140.823
SEM	138.38
SEM	131.352
SEM	124.413
SEM	126.839
SEM	115.375
SEM	103.136
SEM	119.184
SEM	115.375
SEM	127.693
SEM	123.071
SEM	121.987
SEM	100.226
SEM	121.987
SEM	109.109
SEM	119.184
SEM	124.048
SEM	117.14
SEM	93.01
SEM	119.184
SEM	134.508
SEM	119.184
SEM	103.574
SEM	131.053
SEM	113.979
SEM	100.226
SEM	100.857
SEM	114.323
SEM	110.429
SEM	119.184
SEM	113.82
SEM	124.413
SEM	121.615
SEM	131.696
SEM	136.225
SEM	118.064
SEM	107.94
SEM	127.788
SEM	112.755
SEM	121.987
SEM	125.403
SEM	126.171
SEM	149.958
SEM	125.283
SEM	138.989
SEM	107.94
SEM	111.544
SEM	107.94
SEM	97.818
SEM	117.577
SEM	110.346
SEM	114.719
SEM	107.042
SEM	89.672
SEM	115.165
SEM	121.987
TEM HMDS	151.382
TEM HMDS	93.709
TEM HMDS	127.052
TEM HMDS	122.527
TEM HMDS	140.485
TEM HMDS	165.319
TEM HMDS	149.871
TEM HMDS	140.813
TEM HMDS	121.295
TEM HMDS	133.089
TEM HMDS	144.497
TEM HMDS	91.211
TEM HMDS	131.58
TEM HMDS	104.056
TEM HMDS	104.455
TEM HMDS	121.438
TEM HMDS	123.175
TEM HMDS	107.463
TEM HMDS	115.201
TEM HMDS	137.317
TEM HMDS	78.984
TEM HMDS	95.212
TEM HMDS	111.978
TEM HMDS	136.482
TEM HMDS	132.924
TEM HMDS	139.495
TEM HMDS	131.58
TEM HMDS	100.189
TEM HMDS	104.455
TEM HMDS	152.892
TEM HMDS	152.734
TEM HMDS	111.978
TEM HMDS	119.83
TEM HMDS	150.946
TEM HMDS	118.434
TEM HMDS	90.295
TEM HMDS	90.295
TEM HMDS	113.484
TEM HMDS	123.699
TEM HMDS	146.402
TEM HMDS	127.052
TEM HMDS	137.796
TEM HMDS	95.212
TEM HMDS	127.243
TEM HMDS	121.019
TEM HMDS	167.732
TEM HMDS	125.212
TEM HMDS	146.851
TEM HMDS	132.524
TEM HMDS	133.089
TEM HMDS	125.543
TEM HMDS	137.989
TEM HMDS	111.451
TEM HMDS	134.976
TEM HMDS	140.641
TEM HMDS	134.779
TEM HMDS	137.46
TEM HMDS	146.851
TEM HMDS	137.989
TEM HMDS	151.557
TEM HMDS	110.473
TEM HMDS	144.017
TEM HMDS	133.271
TEM HMDS	130.257
TEM HMDS	125.736
TEM HMDS	150.241
TEM HMDS	119.936
TEM HMDS	131.965
TEM HMDS	186.162
TEM HMDS	149.871
TEM HMDS	148.198
TEM HMDS	92.206
TEM HMDS	121.704
TEM HMDS	141.002
TEM HMDS	114.99
TEM HMDS	100.454
TEM HMDS	139.13
TEM HMDS	118.434
TEM HMDS	125.543
TEM HMDS	116.08
TEM HMDS	118.209
TEM HMDS	117.651
TEM HMDS	110.274
TEM HMDS	142.323
TEM HMDS	122.527
TEM HMDS	127.678
TEM HMDS	150.049
TEM HMDS	122.348
TEM HMDS	143.663
TEM HMDS	117.818
TEM HMDS	145.175
TEM HMDS	133.471
TEM HMDS	145.524
TEM HMDS	142.509
TEM HMDS	134.436
TEM HMDS	107.935
TEM HMDS	122.724
TEM HMDS	123.699
TEM HMDS	118.677
TEM HMDS	104.455
Cryo TEM	152.6033442
Cryo TEM	131.7849542
Cryo TEM	145.0841781
Cryo TEM	156.7961134
Cryo TEM	137.2040993
Cryo TEM	137.3795556
Cryo TEM	138.5532037
Cryo TEM	156.7961134
Cryo TEM	122.3912239
Cryo TEM	141.4305052
Cryo TEM	146.5878295
Cryo TEM	137.5713757
Cryo TEM	113.5865904
Cryo TEM	141.7223263
Cryo TEM	134.3722528
Cryo TEM	118.6575502
Cryo TEM	125.7130753
Cryo TEM	200.3692764
Cryo TEM	141.7223263
Cryo TEM	153.9369939
Cryo TEM	152.6033442
Cryo TEM	118.0084528
Cryo TEM	140.3877675
Cryo TEM	176.6972215
Cryo TEM	146.4078277
Cryo TEM	125.5667102
Cryo TEM	137.3795556
Cryo TEM	131.3658591
Cryo TEM	149.4187669
Cryo TEM	157.1179348
Cryo TEM	108.6383591
Cryo TEM	122.3539508
Cryo TEM	98.1473451
Cryo TEM	143.7814378
Cryo TEM	93.9154846
Cryo TEM	120.6530247
Cryo TEM	146.783286
Cryo TEM	160.1279649
Cryo TEM	134.1931601
Cryo TEM	126.8585413
Cryo TEM	127.8494603
Cryo TEM	122.1566761
Cryo TEM	132.8686014
Cryo TEM	157.7088498
Cryo TEM	143.5814358
Cryo TEM	156.6570211
Cryo TEM	149.5951323
Cryo TEM	116.3529817
Cryo TEM	158.6224953
Cryo TEM	142.6596084
Cryo TEM	138.0050164
Cryo TEM	121.9775834
Cryo TEM	122.5694075
Cryo TEM	126.8585413
Cryo TEM	141.7223263
Cryo TEM	119.1502824
Cryo TEM	175.3535717
Cryo TEM	107.3628918
Cryo TEM	134.5686184
Cryo TEM	105.6383291
Cryo TEM	139.2795746
Cryo TEM	135.6986297
Cryo TEM	140.2159476
Cryo TEM	143.9968945
Cryo TEM	117.6475401
Cryo TEM	108.8601795
Cryo TEM	127.292182
Cryo TEM	129.8631168
Cryo TEM	160.3070576
Cryo TEM	140.3877675
Cryo TEM	161.3207041
Cryo TEM	146.4078277
Cryo TEM	125.3567081
Cryo TEM	142.2805137
Cryo TEM	142.2805137
Cryo TEM	110.3574672
Cryo TEM	128.0021891
Cryo TEM	163.5043623
Cryo TEM	155.6124652
Cryo TEM	146.0941882
Cryo TEM	167.0053064
Cryo TEM	156.7961134
Cryo TEM	127.292182
Cryo TEM	105.8665132
Cryo TEM	141.7223263
Cryo TEM	155.6124652
Cryo TEM	146.5878295
Cryo TEM	131.1822209
Cryo TEM	140.5759512
Cryo TEM	135.537719
Cryo TEM	158.8034062
Cryo TEM	131.3658591
Cryo TEM	134.5686184
Cryo TEM	121.610307
Cryo TEM	134.0304312
Cryo TEM	128.63765
Cryo TEM	139.2795746
Cryo TEM	115.2420615
Cryo TEM	161.810709
Cryo TEM	154.1079047
Cryo TEM	169.162
Cryo TEM	173.391
Cryo TEM	125.355
Cryo TEM	137.378
Cryo TEM	158.165
Cryo TEM	136.069
Cryo TEM	122.39
Cryo TEM	145.083
Cryo TEM	96.899
Cryo TEM	134.371
Cryo TEM	158.041
Cryo TEM	119.467
Cryo TEM	113.14
Cryo TEM	109.101
Cryo TEM	122.568
Cryo TEM	146.587
Cryo TEM	141.891
Cryo TEM	158.303
Cryo TEM	114.852
Cryo TEM	121.07
Cryo TEM	134.029
Cryo TEM	134.883
Cryo TEM	102.64
Cryo TEM	133.419
Cryo TEM	126.857
Cryo TEM	130.065
Cryo TEM	202.084
Cryo TEM	114.13
Cryo TEM	153.637
Cryo TEM	122.568
Cryo TEM	113.14
Cryo TEM	119.812
Cryo TEM	130.285
Cryo TEM	128.171
Cryo TEM	129.862
Cryo TEM	143.78
Cryo TEM	116.578
Cryo TEM	156.948
Cryo TEM	124.814
Cryo TEM	148.09
Cryo TEM	104.138
Cryo TEM	114.642
Cryo TEM	104.138
Cryo TEM	131.181
Cryo TEM	146.406
Cryo TEM	114.281
Cryo TEM	145.281
Cryo TEM	130.1
Cryo TEM	139.279
Cryo TEM	157.116
Cryo TEM	142.279
Cryo TEM	141.567
Cryo TEM	129.011
Cryo TEM	137.378
Cryo TEM	122.155
Cryo TEM	205.804
Cryo TEM	133.419
Cryo TEM	146.406
Cryo TEM	132.868
Cryo TEM	158.802
Cryo TEM	126.857
Cryo TEM	165.005
Cryo TEM	129.862
Cryo TEM	128.171
Cryo TEM	142.077
Cryo TEM	181.217
Cryo TEM	122.155
Cryo TEM	104.138
Cryo TEM	116.144
Cryo TEM	150.923
Cryo TEM	134.029
Cryo TEM	150.619
Cryo TEM	117.646
Cryo TEM	152.429
Cryo TEM	134.567
Cryo TEM	137.378
Cryo TEM	111.639
Cryo TEM	156.948
Cryo TEM	163.138
Cryo TEM	128.001
Cryo TEM	150.763
Cryo TEM	146.587
Cryo TEM	175.038
Cryo TEM	141.567
Cryo TEM	182.281
Cryo TEM	124.252
Cryo TEM	118.075
Cryo TEM	182.448
Cryo TEM	140.215
Cryo TEM	127.291
Cryo TEM	126.857
Cryo TEM	163.138
Cryo TEM	140.387
Cryo TEM	119.149
Cryo TEM	127.065
Cryo TEM	168.863
Cryo TEM	221.466
Cryo TEM	162.206
Cryo TEM	133.101
Cryo TEM	117.851
Cryo TEM	145.083
Cryo TEM	110.138
Cryo TEM	83.209
Cryo TEM	156.794
Cryo TEM	139.279
Cryo TEM	114.452
Cryo TEM	108.638
Cryo TEM	126.857
Cryo TEM	104.37
Cryo TEM	128.001
Cryo TEM	153.637
Cryo TEM	130.065
Cryo TEM	146.587
Cryo TEM	126.857
Cryo TEM	125.566
Cryo TEM	115.082
Cryo TEM	144.901
Cryo TEM	125.566
Cryo TEM	121.07
Cryo TEM	113.677
Cryo TEM	110.138
Cryo TEM	131.365
Cryo TEM	123.483
Cryo TEM	200.367
Cryo TEM	134.567
Cryo TEM	119.572
Cryo TEM	137.044
Cryo TEM	120.309
Cryo TEM	122.802
Cryo TEM	154.107
Cryo TEM	157.707
Cryo TEM	148.284
Cryo TEM	158.455
Cryo TEM	131.783
Cryo TEM	129.676
Cryo TEM	155.611
Cryo TEM	116.351
Cryo TEM	137.57
Cryo TEM	165.99
Cryo TEM	125.566
Cryo TEM	139.279
Cryo TEM	158.303
Cryo TEM	123.324
Cryo TEM	113.14
Cryo TEM	118.075
Cryo TEM	123.659
Cryo TEM	135.875
Cryo TEM	155.146
Cryo TEM	178.054
Cryo TEM	162.828
Cryo TEM	148.09
Cryo TEM	128.565
Cryo TEM	156.794
Cryo TEM	125.712
Cryo TEM	110.969
Cryo TEM	152.271
Cryo TEM	165.845
Cryo TEM	161.632
Cryo TEM	135.875
Cryo TEM	149.11
Cryo TEM	125.566
Cryo TEM	116.351
Cryo TEM	161.319
Cryo TEM	124.298
Cryo TEM	180.71
Cryo TEM	164.204
Cryo TEM	131.565
Cryo TEM	168.352
Cryo TEM	174.9
Cryo TEM	134.567
Cryo TEM	121.609
Cryo TEM	126.857
Cryo TEM	154.107
Cryo TEM	140.999
Cryo TEM	99.885
Cryo TEM	144.449
Cryo TEM	107.137
Cryo TEM	141.429
Cryo TEM	163.138
Cryo TEM	145.281
Cryo TEM	184.089
Cryo TEM	202.475
Cryo TEM	140.387
Cryo TEM	156.531
Cryo TEM	132.868
Cryo TEM	167.498
Cryo TEM	154.107
Cryo TEM	149.594
Cryo TEM	142.077
Cryo TEM	139.92
Cryo TEM	117.05
Cryo TEM	128.565
Cryo TEM	174.9
Cryo TEM	134.371
Cryo TEM	131.015
Cryo TEM	116.351
Cryo TEM	122.568
Cryo TEM	149.11
Cryo TEM	130.356
Cryo TEM	146.587
TEM HMDS	121.977
TEM HMDS	103.408
TEM HMDS	131.015
TEM HMDS	111.855
TEM HMDS	130.065
TEM HMDS	120.852
TEM HMDS	112.09
TEM HMDS	134.191
TEM HMDS	129.676
TEM HMDS	104.138
TEM HMDS	92.163
TEM HMDS	119.351
TEM HMDS	102.64
TEM HMDS	120.309
TEM HMDS	141.721
TEM HMDS	127.065
TEM HMDS	126.857
TEM HMDS	103.741
TEM HMDS	114.852
TEM HMDS	114.852
TEM HMDS	99.644
TEM HMDS	102.64
TEM HMDS	140.215
TEM HMDS	95.153
TEM HMDS	128.359
TEM HMDS	142.077
TEM HMDS	128.171
TEM HMDS	116.549
TEM HMDS	129.676
TEM HMDS	133.066
TEM HMDS	129.862
TEM HMDS	132.686
TEM HMDS	106.115
TEM HMDS	109.101
TEM HMDS	128.171
TEM HMDS	96.65
TEM HMDS	99.885
TEM HMDS	118.318
TEM HMDS	141.429
TEM HMDS	109.762
TEM HMDS	126.857
TEM HMDS	131.181
TEM HMDS	118.966
TEM HMDS	134.029
TEM HMDS	106.934
TEM HMDS	95.551
TEM HMDS	134.191
TEM HMDS	113.636
TEM HMDS	127.065
TEM HMDS	121.977
TEM HMDS	114.852
TEM HMDS	126.495
TEM HMDS	123.324
TEM HMDS	118.802
TEM HMDS	107.137
TEM HMDS	112.213
TEM HMDS	138.411
TEM HMDS	134.371
TEM HMDS	117.461
TEM HMDS	104.37
TEM HMDS	106.934
TEM HMDS	135.536
TEM HMDS	86.828
TEM HMDS	126.495
TEM HMDS	110.138
TEM HMDS	131.181
TEM HMDS	105.246
TEM HMDS	123.483
TEM HMDS	106.115
TEM HMDS	113.14
TEM HMDS	105.06
TEM HMDS	96.65
TEM HMDS	114.642
TEM HMDS	107.137
TEM HMDS	125.355
TEM HMDS	147.912
TEM HMDS	110.357
TEM HMDS	130.1
TEM HMDS	110.138
TEM HMDS	124.989
TEM HMDS	154.909
TEM HMDS	134.567
TEM HMDS	111.855
TEM HMDS	121.977
TEM HMDS	153.51
TEM HMDS	95.406
TEM HMDS	118.075
TEM HMDS	108.638
TEM HMDS	104.138
TEM HMDS	128.171
TEM HMDS	133.514
TEM HMDS	122.353
TEM HMDS	101.865
TEM HMDS	105.866
TEM HMDS	135.697
TEM HMDS	134.029
TEM HMDS	108.638
TEM HMDS	116.144
TEM HMDS	135.875
TEM HMDS	117.646
TEM HMDS	117.851
TEM HMDS	90.669
TEM HMDS	122.39
TEM HMDS	132.522
TEM HMDS	143.228
TEM HMDS	87.892
TEM HMDS	134.567
TEM HMDS	124.067
TEM HMDS	147.749
TEM HMDS	114.642
TEM HMDS	105.866
TEM HMDS	125.712
TEM HMDS	103.929
TEM HMDS	125.712
TEM HMDS	146.587
TEM HMDS	122.155
TEM HMDS	111.639
TEM HMDS	137.378
TEM HMDS	116.351
TEM HMDS	127.173
TEM HMDS	128.565
TEM HMDS	134.371
TEM HMDS	107.746
TEM HMDS	126.857
TEM HMDS	143.939
TEM HMDS	115.956
TEM HMDS	145.281
TEM HMDS	146.242
TEM HMDS	118.075
TEM HMDS	128.171
TEM HMDS	110.357
TEM HMDS	147.601
TEM HMDS	119.467
TEM HMDS	146.092
TEM HMDS	150.763
TEM HMDS	133.066
TEM HMDS	150.923
TEM HMDS	111.855
TEM HMDS	140.387
TEM HMDS	146.587
TEM HMDS	104.37
TEM HMDS	114.452
TEM HMDS	139.072
TEM HMDS	143.58
TEM HMDS	135.875
TEM HMDS	153.779
TEM HMDS	141.721
TEM HMDS	129.508
TEM HMDS	146.406
TEM HMDS	134.567
TEM HMDS	102.874
TEM HMDS	135.536
TEM HMDS	115.956
TEM HMDS	122.155
TEM HMDS	106.934
TEM HMDS	113.353
TEM HMDS	113.353
TEM HMDS	109.94
TEM HMDS	128.171
TEM HMDS	116.824
TEM HMDS	110.138
TEM HMDS	124.298
TEM HMDS	125.712
TEM HMDS	130.312
TEM HMDS	100.435
TEM HMDS	114.642
TEM HMDS	121.07
TEM HMDS	122.155
TEM HMDS	102.874
TEM HMDS	117.646
TEM HMDS	128.171
TEM HMDS	116.578
TEM HMDS	98.392
TEM HMDS	118.966
TEM HMDS	98.146
TEM HMDS	137.57
TEM HMDS	112.183
TEM HMDS	108.859
TEM HMDS	179.307
TEM HMDS	137.57
TEM HMDS	130.285
TEM HMDS	121.609
TEM HMDS	110.138
TEM HMDS	147.601
TEM HMDS	130.065
TEM HMDS	122.568
TEM HMDS	141.891
TEM HMDS	117.851
TEM HMDS	135.087
TEM HMDS	122.353
TEM HMDS	131.565
TEM HMDS	133.883
TEM HMDS	150.763
TEM HMDS	146.587
TEM HMDS	131.565
TEM HMDS	137.203
TEM HMDS	134.191
TEM HMDS	169.006
TEM HMDS	142.077
TEM HMDS	111.855
SEM	124.998
SEM	111.719
SEM	150.266
SEM	145.645
SEM	119.532
SEM	121.05
SEM	108.801
SEM	145.645
SEM	121.05
SEM	145.645
SEM	143.181
SEM	136.181
SEM	137.087
SEM	162.912
SEM	129.281
SEM	113.287
SEM	99.565
SEM	123.93
SEM	109.283
SEM	135.452
SEM	115.745
SEM	106.849
SEM	140.388
SEM	110.829
SEM	96.118
SEM	118.597
SEM	133.334
SEM	141.091
SEM	110.829
SEM	98.565
SEM	102.474
SEM	112.931
SEM	204.722
SEM	110.829
SEM	116.145
SEM	111.247
SEM	116.145
SEM	114.157
SEM	129.281
SEM	106.356
SEM	126.377
SEM	153.041
SEM	133.728
SEM	116.597
SEM	121.05
SEM	132.986
SEM	106.356
SEM	194.81
SEM	117.101
SEM	171.642
SEM	109.453
SEM	114.428
SEM	109.453
SEM	106.965
SEM	139.303
SEM	119.403
SEM	121.891
SEM	139.303
SEM	123.504
SEM	131.723
SEM	108.373
SEM	99.565
SEM	131.276
SEM	137.92
SEM	140.388
SEM	130.875
SEM	128.826
SEM	122.801
SEM	133.728
SEM	128.417
SEM	126.963
SEM	148.109
SEM	128.826
SEM	130.875
SEM	157.032
SEM	136.884
SEM	125.96
SEM	121.05
SEM	106.849
SEM	124.403
SEM	135.794
SEM	118.205
SEM	136.181
SEM	120.332
SEM	125.96
SEM	123.504
SEM	137.087
SEM	123.504
SEM	133.334
SEM	126.963
SEM	116.597
SEM	146.407
SEM	115.745
SEM	105.538
SEM	108.801
SEM	113.695
SEM	115.745
SEM	135.452
SEM	118.597
SEM	128.826
SEM	190.376
SEM	116.597
SEM	149.998
SEM	121.05
SEM	113.695
SEM	131.276
SEM	114.671
SEM	111.94
SEM	140.718
SEM	150.923
SEM	153.384
SEM	138.636
SEM	130.875
SEM	143.181
SEM	121.484
SEM	157.975
SEM	101.473
SEM	126.67
SEM	131.276
SEM	111.719
SEM	119.532
SEM	113.695
SEM	117.101
SEM	117.417
SEM	153.384
SEM	146.005
SEM	119.04
SEM	138.256
SEM	133.334
SEM	152.737
SEM	120.666
SEM	119.532
SEM	121.05
SEM	136.612
SEM	131.723
SEM	153.041
SEM	130.875
SEM	126.377
SEM	121.152
SEM	128.826
SEM	130.875
SEM	134.535
SEM	116.145
SEM	131.371
SEM	140.718
SEM	116.145
SEM	121.152
SEM	121.992
SEM	131.276
SEM	130.875
SEM	165.699
SEM	141.507
SEM	124.403
SEM	153.384
SEM	138.636
SEM	125.96
SEM	133.334
SEM	114.13
SEM	160.77
SEM	136.181
SEM	123.504
SEM	135.794
SEM	135.794
SEM	128.055
SEM	155.507
SEM	117.101
SEM	160.443
SEM	121.484
SEM	152.737
SEM	126.841
SEM	128.055
SEM	128.826
SEM	151.823
SEM	133.334
SEM	126.377
SEM	123.93
SEM	150.923
SEM	133.728
SEM	128.826
SEM	140.718
SEM	131.371
SEM	130.875
SEM	112.931
SEM	128.417
SEM	148.464
SEM	111.94
SEM	140.718
SEM	124.403
SEM	106.849
SEM	121.05
SEM	125.591
SEM	153.041
SEM	160.77
SEM	123.504
SEM	131.276
SEM	123.93
SEM	128.417
SEM	121.484
SEM	123.93
SEM	117.101
UTS TEM	169.289
UTS TEM	179.786
UTS TEM	96.783
UTS TEM	90.833
UTS TEM	70.531
UTS TEM	105.308
UTS TEM	57.659
UTS TEM	82.577
UTS TEM	71.725
UTS TEM	82.577
UTS TEM	82.577
UTS TEM	42.089
UTS TEM	69.666
UTS TEM	82.577
UTS TEM	51.43
UTS TEM	105.308
UTS TEM	84.752
UTS TEM	115.001
UTS TEM	82.577
UTS TEM	98.152
UTS TEM	90.565
UTS TEM	136.249
UTS TEM	93.466
UTS TEM	33.045
UTS TEM	67.002
UTS TEM	81.243
UTS TEM	146.96
UTS TEM	93.466
UTS TEM	139.505
UTS TEM	112.333
UTS TEM	127.794
UTS TEM	101.554
UTS TEM	39.716
UTS TEM	86.031
UTS TEM	79.584
UTS TEM	98.152
UTS TEM	96.783
UTS TEM	106.34
UTS TEM	62.311
UTS TEM	106.34
UTS TEM	106.34
UTS TEM	95.648
UTS TEM	115.001
UTS TEM	110.151
UTS TEM	115.001
UTS TEM	151.753
UTS TEM	60.933
UTS TEM	180.661
UTS TEM	134.457
UTS TEM	150.71
UTS TEM	174.929
UTS TEM	98.152
UTS TEM	80.191
UTS TEM	88.807
UTS TEM	95.648
UTS TEM	67.002
UTS TEM	90.565
UTS TEM	100.473
UTS TEM	88.807
UTS TEM	100.473
UTS TEM	109.044
UTS TEM	70.531
UTS TEM	85.038
UTS TEM	90.833
UTS TEM	144.965
UTS TEM	88.807
UTS TEM	134.457
UTS TEM	77.889
UTS TEM	115.947
UTS TEM	73.892
UTS TEM	100.473
UTS TEM	101.554
UTS TEM	120.765
UTS TEM	110.151
UTS TEM	111.138
UTS TEM	103.916
UTS TEM	111.138
UTS TEM	95.648
UTS TEM	90.565
UTS TEM	75.032
UTS TEM	81.243
UTS TEM	93.466
UTS TEM	111.138
UTS TEM	119.147
UTS TEM	92.027
UTS TEM	99.746
UTS TEM	103.916
UTS TEM	134.005
UTS TEM	98.152
UTS TEM	77.889
UTS TEM	117.092
UTS TEM	98.152
UTS TEM	77.889
UTS TEM	175.828
UTS TEM	112.333
UTS TEM	93.466
UTS TEM	118.432
UTS TEM	90.565
UTS TEM	86.031
UTS TEM	114.896
UTS TEM	105.829
UTS TEM	100.971
UTS TEM	87.723
UTS TEM	68.952
UTS TEM	106.867
UTS TEM	76.852
UTS TEM	73.594
UTS TEM	97.262
UTS TEM	62.619
UTS TEM	48.757
UTS TEM	64.356
UTS TEM	76.852
UTS TEM	50.968
UTS TEM	68.952
UTS TEM	105.249
UTS TEM	70.88
UTS TEM	109.919
UTS TEM	81.646
UTS TEM	76.852
UTS TEM	89.246
UTS TEM	75.728
UTS TEM	106.867
UTS TEM	86.457
UTS TEM	81.646
UTS TEM	102.057
UTS TEM	86.457
UTS TEM	97.262
UTS TEM	121.363
UTS TEM	67.334
UTS TEM	92.483
UTS TEM	68.952
UTS TEM	61.234
UTS TEM	67.334
UTS TEM	70.36
UTS TEM	53.318
UTS TEM	132.096
UTS TEM	89.246
UTS TEM	117.672
UTS TEM	89.246
UTS TEM	59.817
UTS TEM	68.952
UTS TEM	57.944
UTS TEM	56.444
UTS TEM	70.88
UTS TEM	75.404
UTS TEM	80.588
UTS TEM	81.646
UTS TEM	73.594
UTS TEM	89.246
UTS TEM	119.737
UTS TEM	87.723
UTS TEM	86.457
UTS TEM	105.829
UTS TEM	86.457
UTS TEM	105.829
UTS TEM	103.369
UTS TEM	76.852
UTS TEM	106.867
UTS TEM	132.096
UTS TEM	180.676
UTS TEM	121.363
UTS TEM	91.014
UTS TEM	79.978
UTS TEM	98.638
UTS TEM	89.246
UTS TEM	126.213
UTS TEM	93.929
UTS TEM	98.638
UTS TEM	100.971
UTS TEM	86.457
UTS TEM	87.723
UTS TEM	96.121
UTS TEM	108.12
UTS TEM	79.978
UTS TEM	117.672
UTS TEM	100.118
UTS TEM	91.283
UTS TEM	62.619
UTS TEM	68.952
UTS TEM	63.397
UTS TEM	63.397
UTS TEM	57.944
UTS TEM	67.334
UTS TEM	122.468
UTS TEM	76.852
UTS TEM	87.723
UTS TEM	91.283
UTS TEM	74.257
UTS TEM	109.919
UTS TEM	116.521
UTS TEM	87.723
UTS TEM	97.262
UTS TEM	85.459
UTS TEM	106.867
UTS TEM	86.457
UTS TEM	102.057
UTS TEM	167.001
UTS TEM	117.672
UTS TEM	97.262
UTS TEM	127.277
UTS TEM	133.497
UTS TEM	78.664
UTS TEM	51.942
UTS TEM	67.669
UTS TEM	91.737
UTS TEM	110.466
UTS TEM	90.788
UTS TEM	89.69
UTS TEM	137.605
UTS TEM	97.746
UTS TEM	77.235
UTS TEM	96.599
UTS TEM	106.356
UTS TEM	99.129
UTS TEM	82.052
UTS TEM	130.875
UTS TEM	99.129
UTS TEM	88.159
UTS TEM	118.257
UTS TEM	196.313
UTS TEM	168.935
UTS TEM	176.038
UTS TEM	252.754
UTS TEM	201.231
UTS TEM	132.753
UTS TEM	159.282
UTS TEM	169.811
UTS TEM	106.356
UTS TEM	131.723
UTS TEM	126.841
UTS TEM	196.313
UTS TEM	127.91
UTS TEM	52.886
UTS TEM	77.235
UTS TEM	121.967
UTS TEM	53.584
UTS TEM	63.713
UTS TEM	104.95
UTS TEM	112.244
UTS TEM	117.101
UTS TEM	105.773
UTS TEM	107.398
UTS TEM	89.69
UTS TEM	72.439
UTS TEM	62.931
UTS TEM	70.359
UTS TEM	97.746
UTS TEM	69.295
UTS TEM	91.737
UTS TEM	103.884
UTS TEM	107.398
UTS TEM	76.105
UTS TEM	73.961
UTS TEM	56.287
UTS TEM	97.746
UTS TEM	61.539
UTS TEM	88.159
UTS TEM	72.439
UTS TEM	96.599
UTS TEM	175.897
UTS TEM	102.565
UTS TEM	89.69
UTS TEM	121.05
UTS TEM	107.398
UTS TEM	82.052
UTS TEM	92.943
UTS TEM	114.86
UTS TEM	121.967
UTS TEM	110.466
UTS TEM	106.356
UTS TEM	106.356
UTS TEM	117.101
UTS TEM	190.684
UTS TEM	60.115
UTS TEM	135.794
UTS TEM	123.078
UTS TEM	211.838
UTS TEM	113.45
UTS TEM	70.359
UTS TEM	56.725
UTS TEM	92.943
UTS TEM	88.159
UTS TEM	51.942
UTS TEM	72.439
UTS TEM	47.198
UTS TEM	44.499
UTS TEM	62.931
UTS TEM	126.841
UTS TEM	99.129
UTS TEM	121.05
UTS TEM	106.356
UTS TEM	121.967
UTS TEM	83.398
UTS TEM	106.356
UTS TEM	75.779
UTS TEM	136.612
UTS TEM	202.029
UTS TEM	121.05
UTS TEM	76.105
UTS TEM	106.356
