## Supplementary material for "Apparent size and morphology of bacterial microcompartments varies with technique": S2_File

### Sheet: 0.1x summary
Record	Type	Sample Name	Measurement Date and Time	T	Z-Ave	PdI	Pk 1 Mean Int	Pk 2 Mean Int	Pk 3 Mean Int	Pk 1 Area Int	Pk 2 Area Int	Pk 3 Area Int	Aggregation Index	Scattering Angle	Intensity Mean	Attenuation Factor	Attenuator
				°C	d.nm		d.nm	d.nm	d.nm	Percent	Percent	Percent		°	d.nm
26	Size	1_.1x 2	Wednesday, January 23, 2019 3:49:32 PM	20	121.1	0.046	128.6	0	0	100	0	0	0	173	128.6	0.0345	8
27	Size	1_.1x 3	Wednesday, January 23, 2019 3:51:35 PM	20	121.6	0.064	131	0	0	100	0	0	0	173	131	0.0345	8
28	Size	1_.1x 4	Wednesday, January 23, 2019 3:53:37 PM	20	121.7	0.062	131.5	0	0	100	0	0	0	173	131.5	0.0345	8
31	Size	2_.1x 2	Wednesday, January 23, 2019 4:01:36 PM	20	121.2	0.093	135.3	0	0	100	0	0	0	173	135.3	0.0345	8
32	Size	2_.1x 3	Wednesday, January 23, 2019 4:03:49 PM	20	120.8	0.081	132.4	0	0	100	0	0	0	173	132.4	0.0345	8
33	Size	2_.1x 4	Wednesday, January 23, 2019 4:06:01 PM	20	121.2	0.099	135.1	0	0	100	0	0	0	173	135.1	0.0345	8
36	Size	3_.1x 2	Wednesday, January 23, 2019 4:15:04 PM	20	120.4	0.048	128.5	0	0	100	0	0	0	173	128.5	0.0345	8
37	Size	3_.1x 3	Wednesday, January 23, 2019 4:17:17 PM	20	120.7	0.062	130.1	0	0	100	0	0	0	173	130.1	0.0345	8
38	Size	3_.1x 4	Wednesday, January 23, 2019 4:19:29 PM	20	121.4	0.063	131.7	0	0	100	0	0	0	173	131.7	0.0345	8
Mean 26-28,31-33,36-38				20	121.1	0.069	131.6	0	0	100	0	0	0	173	131.6	0.0345	8
Std Dev				0	0.4265	0.019	2.445	0	0	0	0	0	0	0	2.445	4.39e-10	0
RSD %				0	0.352	27	1.86	0	0	0	0	0	0	0	1.86	1.27e-06	0
					D	D stdev	PDI	PDI stdev
				Sample 1_0.1x	121.467	0.321455	0.0573333	0.00986577
				Sample 2_0.1x	121.067	0.23094	0.091	0.00916515
				Sample 3_0.1x	120.833	0.51316	0.0576667	0.0083865

### Sheet: 0.1x VPSD-raw
X Volume	Record 26: 1_.1x 2	Record 27: 1_.1x 3	Record 28: 1_.1x 4	Record 31: 2_.1x 2	Record 32: 2_.1x 3	Record 33: 2_.1x 4	Record 36: 3_.1x 2	Record 37: 3_.1x 3	Record 38: 3_.1x 4
0.4	0	0	0	0	0	0	0	0	0
0.463	0	0	0	0	0	0	0	0	0
0.536	0	0	0	0	0	0	0	0	0
0.621	0	0	0	0	0	0	0	0	0
0.719	0	0	0	0	0	0	0	0	0
0.833	0	0	0	0	0	0	0	0	0
0.965	0	0	0	0	0	0	0	0	0
1.117	0	0	0	0	0	0	0	0	0
1.294	0	0	0	0	0	0	0	0	0
1.499	0	0	0	0	0	0	0	0	0
1.736	0	0	0	0	0	0	0	0	0
2.01	0	0	0	0	0	0	0	0	0
2.328	0	0	0	0	0	0	0	0	0
2.696	0	0	0	0	0	0	0	0	0
3.122	0	0	0	0	0	0	0	0	0
3.615	0	0	0	0	0	0	0	0	0
4.187	0	0	0	0	0	0	0	0	0
4.849	0	0	0	0	0	0	0	0	0
5.615	0	0	0	0	0	0	0	0	0
6.503	0	0	0	0	0	0	0	0	0
7.531	0	0	0	0	0	0	0	0	0
8.721	0	0	0	0	0	0	0	0	0
10.1	0	0	0	0	0	0	0	0	0
11.696	0	0	0	0	0	0	0	0	0
13.545	0	0	0	0	0	0	0	0	0
15.686	0	0	0	0	0	0	0	0	0
18.166	0	0	0	0	0	0	0	0	0
21.037	0	0	0	0	0	0	0	0	0
24.363	0	0	0	0	0	0	0	0	0
28.214	0	0	0	0	0	0	0	0	0
32.674	0	0	0	0	0	0	0	0	0
37.84	0	0	0	0	0	0	0	0	0
43.821	0	0	0	0	0	0	0	0	0
50.748	0	0	0	1.207	0.371	0.8	0	0	0
58.771	0.594	1.234	1.561	5.125	2.9	4.095	1.203	1.368	1.798
68.061	4.217	5.789	6.604	10.307	8.406	9.535	5.786	6.14	7.229
78.82	11.505	12.482	13.051	13.974	13.933	14.089	12.715	12.794	13.566
91.28	17.958	17.257	17.062	15.083	16.505	15.737	17.761	17.341	17.03
105.709	19.787	18.095	17.439	14.086	15.997	14.796	18.648	18.032	16.993
122.42	17.491	15.864	15.181	11.945	13.615	12.453	16.23	15.753	14.623
141.772	13.16	12.248	11.787	9.511	10.613	9.772	12.303	12.127	11.346
164.183	8.582	8.54	8.367	7.319	7.797	7.392	8.273	8.406	8.144
190.137	4.633	5.234	5.302	5.4	5.325	5.369	4.736	5.076	5.302
220.194	1.752	2.469	2.658	3.517	3.055	3.462	1.951	2.31	2.801
255.002	0.321	0.707	0.86	1.801	1.232	1.772	0.396	0.602	0.996
295.312	0	0.081	0.128	0.622	0.25	0.622	0	0.051	0.173
341.995	0	0	0	0.103	0	0.107	0	0	0
396.058	0	0	0	0	0	0	0	0	0
458.666	0	0	0	0	0	0	0	0	0
531.172	0	0	0	0	0	0	0	0	0
615.139	0	0	0	0	0	0	0	0	0
712.379	0	0	0	0	0	0	0	0	0
824.992	0	0	0	0	0	0	0	0	0
955.406	0	0	0	0	0	0	0	0	0
1106.43	0	0	0	0	0	0	0	0	0
1281.34	0	0	0	0	0	0	0	0	0
1483.89	0	0	0	0	0	0	0	0	0
1718.47	0	0	0	0	0	0	0	0	0
1990.12	0	0	0	0	0	0	0	0	0
2304.72	0	0	0	0	0	0	0	0	0
2669.04	0	0	0	0	0	0	0	0	0
3090.96	0	0	0	0	0	0	0	0	0
3579.58	0	0	0	0	0	0	0	0	0
4145.44	0	0	0	0	0	0	0	0	0
4800.75	0	0	0	0	0	0	0	0	0
5559.64	0	0	0	0	0	0	0	0	0
6438.51	0	0	0	0	0	0	0	0	0
7456.3	0	0	0	0	0	0	0	0	0
8634.99	0	0	0	0	0	0	0	0	0
10000	0	0	0	0	0	0	0	0	0

### Sheet: 0.1x IPSD-raw 
X Intensity	Record 26: 1_.1x 2	Record 27: 1_.1x 3	Record 28: 1_.1x 4	Record 31: 2_.1x 2	Record 32: 2_.1x 3	Record 33: 2_.1x 4	Record 36: 3_.1x 2	Record 37: 3_.1x 3	Record 38: 3_.1x 4
0.4	0	0	0	0	0	0	0	0	0
0.463	0	0	0	0	0	0	0	0	0
0.536	0	0	0	0	0	0	0	0	0
0.621	0	0	0	0	0	0	0	0	0
0.719	0	0	0	0	0	0	0	0	0
0.833	0	0	0	0	0	0	0	0	0
0.965	0	0	0	0	0	0	0	0	0
1.117	0	0	0	0	0	0	0	0	0
1.294	0	0	0	0	0	0	0	0	0
1.499	0	0	0	0	0	0	0	0	0
1.736	0	0	0	0	0	0	0	0	0
2.01	0	0	0	0	0	0	0	0	0
2.328	0	0	0	0	0	0	0	0	0
2.696	0	0	0	0	0	0	0	0	0
3.122	0	0	0	0	0	0	0	0	0
3.615	0	0	0	0	0	0	0	0	0
4.187	0	0	0	0	0	0	0	0	0
4.849	0	0	0	0	0	0	0	0	0
5.615	0	0	0	0	0	0	0	0	0
6.503	0	0	0	0	0	0	0	0	0
7.531	0	0	0	0	0	0	0	0	0
8.721	0	0	0	0	0	0	0	0	0
10.1	0	0	0	0	0	0	0	0	0
11.696	0	0	0	0	0	0	0	0	0
13.545	0	0	0	0	0	0	0	0	0
15.686	0	0	0	0	0	0	0	0	0
18.166	0	0	0	0	0	0	0	0	0
21.037	0	0	0	0	0	0	0	0	0
24.363	0	0	0	0	0	0	0	0	0
28.214	0	0	0	0	0	0	0	0	0
32.674	0	0	0	0	0	0	0	0	0
37.84	0	0	0	0	0	0	0	0	0
43.821	0	0	0	0	0	0	0	0	0
50.748	0	0	0	0	0	0	0	0	0
58.771	0	0	0	1.125	0.332	0.732	0	0	0
68.061	0.737	1.557	1.996	3.747	2.864	3.391	1.535	1.743	2.326
78.82	5.486	6.111	6.491	7.411	7.202	7.418	6.293	6.324	6.856
91.28	12.53	12.085	12.027	11.228	11.968	11.598	12.608	12.231	12.109
105.709	18.609	17.1	16.608	14.233	15.67	14.744	17.864	17.181	16.313
122.42	21.096	19.304	18.656	15.68	17.251	16.074	20.005	19.347	18.133
141.772	19.087	18.015	17.546	15.222	16.338	15.35	18.304	18.013	17.062
164.183	13.583	13.818	13.727	12.987	13.275	12.861	13.504	13.735	13.517
190.137	6.96	8.266	8.531	9.541	8.981	9.293	7.463	8.082	8.665
220.194	1.91	3.295	3.7	5.743	4.663	5.532	2.424	3.059	4.036
255.002	0	0.45	0.718	2.519	1.456	2.434	0	0.283	0.982
295.312	0	0	0	0.564	0	0.573	0	0	0
341.995	0	0	0	0	0	0	0	0	0
396.058	0	0	0	0	0	0	0	0	0
458.666	0	0	0	0	0	0	0	0	0
531.172	0	0	0	0	0	0	0	0	0
615.139	0	0	0	0	0	0	0	0	0
712.379	0	0	0	0	0	0	0	0	0
824.992	0	0	0	0	0	0	0	0	0
955.406	0	0	0	0	0	0	0	0	0
1106.43	0	0	0	0	0	0	0	0	0
1281.34	0	0	0	0	0	0	0	0	0
1483.89	0	0	0	0	0	0	0	0	0
1718.47	0	0	0	0	0	0	0	0	0
1990.12	0	0	0	0	0	0	0	0	0
2304.72	0	0	0	0	0	0	0	0	0
2669.04	0	0	0	0	0	0	0	0	0
3090.96	0	0	0	0	0	0	0	0	0
3579.58	0	0	0	0	0	0	0	0	0
4145.44	0	0	0	0	0	0	0	0	0
4800.75	0	0	0	0	0	0	0	0	0
5559.64	0	0	0	0	0	0	0	0	0
6438.51	0	0	0	0	0	0	0	0	0
7456.3	0	0	0	0	0	0	0	0	0
8634.99	0	0	0	0	0	0	0	0	0
10000	0	0	0	0	0	0	0	0	0

### Sheet: 0.1x NPSD-raw
X Number	Record 26: 1_.1x 2	Record 27: 1_.1x 3	Record 28: 1_.1x 4	Record 31: 2_.1x 2	Record 32: 2_.1x 3	Record 33: 2_.1x 4	Record 36: 3_.1x 2	Record 37: 3_.1x 3	Record 38: 3_.1x 4
0.4	0	0	0	0	0	0	0	0	0
0.463	0	0	0	0	0	0	0	0	0
0.536	0	0	0	0	0	0	0	0	0
0.621	0	0	0	0	0	0	0	0	0
0.719	0	0	0	0	0	0	0	0	0
0.833	0	0	0	0	0	0	0	0	0
0.965	0	0	0	0	0	0	0	0	0
1.117	0	0	0	0	0	0	0	0	0
1.294	0	0	0	0	0	0	0	0	0
1.499	0	0	0	0	0	0	0	0	0
1.736	0	0	0	0	0	0	0	0	0
2.01	0	0	0	0	0	0	0	0	0
2.328	0	0	0	0	0	0	0	0	0
2.696	0	0	0	0	0	0	0	0	0
3.122	0	0	0	0	0	0	0	0	0
3.615	0	0	0	0	0	0	0	0	0
4.187	0	0	0	0	0	0	0	0	0
4.849	0	0	0	0	0	0	0	0	0
5.615	0	0	0	0	0	0	0	0	0
6.503	0	0	0	0	0	0	0	0	0
7.531	0	0	0	0	0	0	0	0	0
8.721	0	0	0	0	0	0	0	0	0
10.1	0	0	0	0	0	0	0	0	0
11.696	0	0	0	0	0	0	0	0	0
13.545	0	0	0	0	0	0	0	0	0
15.686	0	0	0	0	0	0	0	0	0
18.166	0	0	0	0	0	0	0	0	0
21.037	0	0	0	0	0	0	0	0	0
24.363	0	0	0	0	0	0	0	0	0
28.214	0	0	0	0	0	0	0	0	0
32.674	0	0	0	0	0	0	0	0	0
37.84	0	0	0	0	0	0	0	0	0
43.821	0	0	0	0	0	0	0	0	0
50.748	0	0	0	4.449	1.579	3.139	0	0	0
58.771	2.035	3.955	4.817	15.333	9.065	12.588	3.802	4.29	5.382
68.061	10.754	14.761	16.551	22.939	19.952	21.851	14.481	15.451	17.768
78.82	22.298	23.776	24.439	21.519	23.946	22.798	23.781	24.035	24.977
91.28	25.251	23.13	22.223	15.584	19.408	17.25	23.44	22.81	21.689
105.709	19.093	16.425	15.291	9.616	12.55	10.764	16.702	16.032	14.515
122.42	11.312	9.576	8.822	5.339	7.036	5.944	9.685	9.308	8.257
141.772	5.649	4.871	4.502	2.765	3.585	3.037	4.851	4.723	4.201
164.183	2.443	2.23	2.093	1.376	1.712	1.485	2.152	2.151	1.969
190.137	0.892	0.911	0.881	0.662	0.769	0.704	0.828	0.868	0.848
220.194	0.24	0.299	0.305	0.289	0.3	0.304	0.242	0.277	0.307
255.002	0.032	0.061	0.07	0.101	0.085	0.106	0.037	0.052	0.077
295.312	0	0.005	0.008	0.025	0.013	0.026	0	0.003	0.01
341.995	0	0	0	0.003	0	0.003	0	0	0
396.058	0	0	0	0	0	0	0	0	0
458.666	0	0	0	0	0	0	0	0	0
531.172	0	0	0	0	0	0	0	0	0
615.139	0	0	0	0	0	0	0	0	0
712.379	0	0	0	0	0	0	0	0	0
824.992	0	0	0	0	0	0	0	0	0
955.406	0	0	0	0	0	0	0	0	0
1106.43	0	0	0	0	0	0	0	0	0
1281.34	0	0	0	0	0	0	0	0	0
1483.89	0	0	0	0	0	0	0	0	0
1718.47	0	0	0	0	0	0	0	0	0
1990.12	0	0	0	0	0	0	0	0	0
2304.72	0	0	0	0	0	0	0	0	0
2669.04	0	0	0	0	0	0	0	0	0
3090.96	0	0	0	0	0	0	0	0	0
3579.58	0	0	0	0	0	0	0	0	0
4145.44	0	0	0	0	0	0	0	0	0
4800.75	0	0	0	0	0	0	0	0	0
5559.64	0	0	0	0	0	0	0	0	0
6438.51	0	0	0	0	0	0	0	0	0
7456.3	0	0	0	0	0	0	0	0	0
8634.99	0	0	0	0	0	0	0	0	0
10000	0	0	0	0	0	0	0	0	0

### Sheet: 1x summary
Record	Type	Sample Name	Measurement Date and Time	T	Z-Ave	PdI	Pk 1 Mean Int	Pk 2 Mean Int	Pk 3 Mean Int	Pk 1 Area Int	Pk 2 Area Int	Pk 3 Area Int	Aggregation Index	Scattering Angle	Intensity Mean	Attenuation Factor	Attenuator
				°C	d.nm		d.nm	d.nm	d.nm	Percent	Percent	Percent		°	d.nm
41	Size	1_1x 2	Wednesday, January 23, 2019 4:29:23 PM	20	121.1	0.007	126	0	0	100	0	0	0	173	126	0.00308	6
43	Size	1_1x 4	Wednesday, January 23, 2019 4:34:09 PM	20	122	0.017	127.7	0	0	100	0	0	0	173	127.7	0.00308	6
44	Size	1_1x 5	Wednesday, January 23, 2019 4:36:31 PM	20	121.3	0.039	128.9	0	0	100	0	0	0	173	128.9	0.00308	6
46	Size	2_1x 2	Wednesday, January 23, 2019 4:42:24 PM	20	122.1	0.057	132.2	0	0	100	0	0	0	173	132.2	0.00308	6
47	Size	2_1x 3	Wednesday, January 23, 2019 4:44:36 PM	20	122.6	0.084	135.1	0	0	100	0	0	0	173	135.1	0.00308	6
48	Size	2_1x 4	Wednesday, January 23, 2019 4:46:49 PM	20	122.6	0.049	130.7	0	0	100	0	0	0	173	130.7	0.00308	6
51	Size	3_1x 1	Wednesday, January 23, 2019 5:02:19 PM	20	122	0.064	132.3	0	0	100	0	0	0	173	132.3	0.00308	6
52	Size	3_1x 2	Wednesday, January 23, 2019 5:04:31 PM	20	122.4	0.032	129.5	0	0	100	0	0	0	173	129.5	0.00308	6
53	Size	3_1x 3	Wednesday, January 23, 2019 5:06:44 PM	20	122.3	0.053	131.2	0	0	100	0	0	0	173	131.2	0.00308	6
Mean 41,43,44,46-48,51-53				20	122	0.045	130.4	0	0	100	0	0	0	173	130.4	0.00308	6
Std Dev				0	0.5318	0.024	2.724	0	0	0	0	0	0	0	2.724	0	0
RSD %				0	0.436	53.3	2.09	0	0	0	0	0	0	0	2.09	0	0
					D	D stdev	PDI	PDI stdev
				Sample 1_1x	121.467	0.472582	0.021	0.0163707
				Sample 2_1x	122.433	0.288675	0.0633333	0.0183394
				Sample 3_1x	122.233	0.208167	0.0496667	0.0162583

### Sheet: 1x IPSD - raw
X Intensity	Record 41: 1_1x 2	Record 43: 1_1x 4	Record 44: 1_1x 5	Record 46: 2_1x 2	Record 47: 2_1x 3	Record 48: 2_1x 4	Record 51: 3_1x 1	Record 52: 3_1x 2	Record 53: 3_1x 3
0.4	0	0	0	0	0	0	0	0	0
0.463	0	0	0	0	0	0	0	0	0
0.536	0	0	0	0	0	0	0	0	0
0.621	0	0	0	0	0	0	0	0	0
0.719	0	0	0	0	0	0	0	0	0
0.833	0	0	0	0	0	0	0	0	0
0.965	0	0	0	0	0	0	0	0	0
1.117	0	0	0	0	0	0	0	0	0
1.294	0	0	0	0	0	0	0	0	0
1.499	0	0	0	0	0	0	0	0	0
1.736	0	0	0	0	0	0	0	0	0
2.01	0	0	0	0	0	0	0	0	0
2.328	0	0	0	0	0	0	0	0	0
2.696	0	0	0	0	0	0	0	0	0
3.122	0	0	0	0	0	0	0	0	0
3.615	0	0	0	0	0	0	0	0	0
4.187	0	0	0	0	0	0	0	0	0
4.849	0	0	0	0	0	0	0	0	0
5.615	0	0	0	0	0	0	0	0	0
6.503	0	0	0	0	0	0	0	0	0
7.531	0	0	0	0	0	0	0	0	0
8.721	0	0	0	0	0	0	0	0	0
10.1	0	0	0	0	0	0	0	0	0
11.696	0	0	0	0	0	0	0	0	0
13.545	0	0	0	0	0	0	0	0	0
15.686	0	0	0	0	0	0	0	0	0
18.166	0	0	0	0	0	0	0	0	0
21.037	0	0	0	0	0	0	0	0	0
24.363	0	0	0	0	0	0	0	0	0
28.214	0	0	0	0	0	0	0	0	0
32.674	0	0	0	0	0	0	0	0	0
37.84	0	0	0	0	0	0	0	0	0
43.821	0	0	0	0	0	0	0	0	0
50.748	0	0	0	0	0	0	0	0	0
58.771	0	0	0	0.018	0.503	0	0	0	0
68.061	0	0	1.104	2.33	2.885	1.01	2.238	0.654	1.418
78.82	4.007	4.394	5.775	6.78	6.853	5.481	6.687	5.21	5.807
91.28	12.514	12.363	12.412	11.958	11.287	11.89	11.924	12.137	11.796
105.709	20.743	19.769	18.123	16.151	14.892	17.509	16.186	18.289	17.033
122.42	24.099	22.893	20.544	18.035	16.666	20.109	18.108	21.017	19.527
141.772	20.922	20.361	18.796	17.072	16.158	18.802	17.144	19.29	18.411
164.183	13.045	13.56	13.693	13.625	13.555	14.208	13.67	13.965	14.166
190.137	4.67	5.842	7.334	8.818	9.599	8.124	8.833	7.331	8.385
220.194	0	0.819	2.218	4.168	5.375	2.814	4.167	2.106	3.177
255.002	0	0	0	1.045	2.001	0.052	1.043	0	0.282
295.312	0	0	0	0	0.226	0	0	0	0
341.995	0	0	0	0	0	0	0	0	0
396.058	0	0	0	0	0	0	0	0	0
458.666	0	0	0	0	0	0	0	0	0
531.172	0	0	0	0	0	0	0	0	0
615.139	0	0	0	0	0	0	0	0	0
712.379	0	0	0	0	0	0	0	0	0
824.992	0	0	0	0	0	0	0	0	0
955.406	0	0	0	0	0	0	0	0	0
1106.43	0	0	0	0	0	0	0	0	0
1281.34	0	0	0	0	0	0	0	0	0
1483.89	0	0	0	0	0	0	0	0	0
1718.47	0	0	0	0	0	0	0	0	0
1990.12	0	0	0	0	0	0	0	0	0
2304.72	0	0	0	0	0	0	0	0	0
2669.04	0	0	0	0	0	0	0	0	0
3090.96	0	0	0	0	0	0	0	0	0
3579.58	0	0	0	0	0	0	0	0	0
4145.44	0	0	0	0	0	0	0	0	0
4800.75	0	0	0	0	0	0	0	0	0
5559.64	0	0	0	0	0	0	0	0	0
6438.51	0	0	0	0	0	0	0	0	0
7456.3	0	0	0	0	0	0	0	0	0
8634.99	0	0	0	0	0	0	0	0	0
10000	0	0	0	0	0	0	0	0	0

### Sheet: 1x NPSD- raw
X Number	Record 41: 1_1x 2	Record 43: 1_1x 4	Record 44: 1_1x 5	Record 46: 2_1x 2	Record 47: 2_1x 3	Record 48: 2_1x 4	Record 51: 3_1x 1	Record 52: 3_1x 2	Record 53: 3_1x 3
0.4	0	0	0	0	0	0	0	0	0
0.463	0	0	0	0	0	0	0	0	0
0.536	0	0	0	0	0	0	0	0	0
0.621	0	0	0	0	0	0	0	0	0
0.719	0	0	0	0	0	0	0	0	0
0.833	0	0	0	0	0	0	0	0	0
0.965	0	0	0	0	0	0	0	0	0
1.117	0	0	0	0	0	0	0	0	0
1.294	0	0	0	0	0	0	0	0	0
1.499	0	0	0	0	0	0	0	0	0
1.736	0	0	0	0	0	0	0	0	0
2.01	0	0	0	0	0	0	0	0	0
2.328	0	0	0	0	0	0	0	0	0
2.696	0	0	0	0	0	0	0	0	0
3.122	0	0	0	0	0	0	0	0	0
3.615	0	0	0	0	0	0	0	0	0
4.187	0	0	0	0	0	0	0	0	0
4.849	0	0	0	0	0	0	0	0	0
5.615	0	0	0	0	0	0	0	0	0
6.503	0	0	0	0	0	0	0	0	0
7.531	0	0	0	0	0	0	0	0	0
8.721	0	0	0	0	0	0	0	0	0
10.1	0	0	0	0	0	0	0	0	0
11.696	0	0	0	0	0	0	0	0	0
13.545	0	0	0	0	0	0	0	0	0
15.686	0	0	0	0	0	0	0	0	0
18.166	0	0	0	0	0	0	0	0	0
21.037	0	0	0	0	0	0	0	0	0
24.363	0	0	0	0	0	0	0	0	0
28.214	0	0	0	0	0	0	0	0	0
32.674	0	0	0	0	0	0	0	0	0
37.84	0	0	0	0	0	0	0	0	0
43.821	0	0	0	0	0	0	0	0	0
50.748	0	0	0	0.095	2.381	0	0	0	0
58.771	0	0	2.918	5.597	10.694	2.783	5.279	1.867	3.719
68.061	5.525	6.055	12.575	17.859	20.466	12.233	17.521	10.301	14.163
78.82	18.845	19.806	22.935	24.839	23.002	22.652	24.815	21.91	23.338
91.28	27.141	27.187	24.276	21.506	18.325	24.222	21.733	25.243	23.22
105.709	23.266	22.422	17.917	14.411	11.881	18.025	14.652	19.348	16.808
122.42	14.411	13.736	10.563	8.228	6.748	10.748	8.389	11.611	9.952
141.772	7.069	6.832	5.312	4.209	3.51	5.504	4.294	5.877	5.12
164.183	2.79	2.824	2.338	1.986	1.725	2.497	2.025	2.58	2.356
190.137	0.82	0.924	0.881	0.862	0.806	0.988	0.878	0.96	0.957
220.194	0.133	0.197	0.248	0.316	0.333	0.3	0.321	0.264	0.306
255.002	0	0.016	0.036	0.081	0.105	0.049	0.082	0.037	0.058
295.312	0	0	0	0.011	0.021	0.001	0.011	0	0.003
341.995	0	0	0	0	0.001	0	0	0	0
396.058	0	0	0	0	0	0	0	0	0
458.666	0	0	0	0	0	0	0	0	0
531.172	0	0	0	0	0	0	0	0	0
615.139	0	0	0	0	0	0	0	0	0
712.379	0	0	0	0	0	0	0	0	0
824.992	0	0	0	0	0	0	0	0	0
955.406	0	0	0	0	0	0	0	0	0
1106.43	0	0	0	0	0	0	0	0	0
1281.34	0	0	0	0	0	0	0	0	0
1483.89	0	0	0	0	0	0	0	0	0
1718.47	0	0	0	0	0	0	0	0	0
1990.12	0	0	0	0	0	0	0	0	0
2304.72	0	0	0	0	0	0	0	0	0
2669.04	0	0	0	0	0	0	0	0	0
3090.96	0	0	0	0	0	0	0	0	0
3579.58	0	0	0	0	0	0	0	0	0
4145.44	0	0	0	0	0	0	0	0	0
4800.75	0	0	0	0	0	0	0	0	0
5559.64	0	0	0	0	0	0	0	0	0
6438.51	0	0	0	0	0	0	0	0	0
7456.3	0	0	0	0	0	0	0	0	0
8634.99	0	0	0	0	0	0	0	0	0
10000	0	0	0	0	0	0	0	0	0

### Sheet: 1x VPSD -raw
X Volume	Record 41: 1_1x 2	Record 43: 1_1x 4	Record 44: 1_1x 5	Record 46: 2_1x 2	Record 47: 2_1x 3	Record 48: 2_1x 4	Record 51: 3_1x 1	Record 52: 3_1x 2	Record 53: 3_1x 3
0.4	0	0	0	0	0	0	0	0	0
0.463	0	0	0	0	0	0	0	0	0
0.536	0	0	0	0	0	0	0	0	0
0.621	0	0	0	0	0	0	0	0	0
0.719	0	0	0	0	0	0	0	0	0
0.833	0	0	0	0	0	0	0	0	0
0.965	0	0	0	0	0	0	0	0	0
1.117	0	0	0	0	0	0	0	0	0
1.294	0	0	0	0	0	0	0	0	0
1.499	0	0	0	0	0	0	0	0	0
1.736	0	0	0	0	0	0	0	0	0
2.01	0	0	0	0	0	0	0	0	0
2.328	0	0	0	0	0	0	0	0	0
2.696	0	0	0	0	0	0	0	0	0
3.122	0	0	0	0	0	0	0	0	0
3.615	0	0	0	0	0	0	0	0	0
4.187	0	0	0	0	0	0	0	0	0
4.849	0	0	0	0	0	0	0	0	0
5.615	0	0	0	0	0	0	0	0	0
6.503	0	0	0	0	0	0	0	0	0
7.531	0	0	0	0	0	0	0	0	0
8.721	0	0	0	0	0	0	0	0	0
10.1	0	0	0	0	0	0	0	0	0
11.696	0	0	0	0	0	0	0	0	0
13.545	0	0	0	0	0	0	0	0	0
15.686	0	0	0	0	0	0	0	0	0
18.166	0	0	0	0	0	0	0	0	0
21.037	0	0	0	0	0	0	0	0	0
24.363	0	0	0	0	0	0	0	0	0
28.214	0	0	0	0	0	0	0	0	0
32.674	0	0	0	0	0	0	0	0	0
37.84	0	0	0	0	0	0	0	0	0
43.821	0	0	0	0	0	0	0	0	0
50.748	0	0	0	0.02	0.566	0	0	0	0
58.771	0	0	0.881	1.846	3.321	0.818	1.742	0.533	1.136
68.061	2.27	2.496	4.921	7.233	8.511	4.682	7.051	3.976	5.461
78.82	9.513	9.918	11.962	13.466	13.443	11.544	13.341	11.111	12.061
91.28	18.188	18.057	17.724	16.877	15.747	17.259	16.885	17.618	17.036
105.709	22.178	21.353	19.172	16.872	15.342	18.829	16.967	19.669	18.19
122.42	20.194	19.342	16.911	14.578	13.25	16.818	14.694	17.608	16.18
141.772	14.721	14.38	12.839	11.374	10.56	13.029	11.469	13.429	12.618
164.183	8.584	8.864	8.546	8.222	8.002	8.967	8.285	8.898	8.827
190.137	3.589	4.207	4.776	5.399	5.705	5.285	5.434	4.9	5.362
220.194	0.765	1.242	1.898	2.885	3.491	2.265	2.9	1.9	2.444
255.002	0	0.141	0.369	1.042	1.586	0.495	1.046	0.358	0.634
295.312	0	0	0	0.184	0.433	0.01	0.185	0	0.051
341.995	0	0	0	0	0.043	0	0	0	0
396.058	0	0	0	0	0	0	0	0	0
458.666	0	0	0	0	0	0	0	0	0
531.172	0	0	0	0	0	0	0	0	0
615.139	0	0	0	0	0	0	0	0	0
712.379	0	0	0	0	0	0	0	0	0
824.992	0	0	0	0	0	0	0	0	0
955.406	0	0	0	0	0	0	0	0	0
1106.43	0	0	0	0	0	0	0	0	0
1281.34	0	0	0	0	0	0	0	0	0
1483.89	0	0	0	0	0	0	0	0	0
1718.47	0	0	0	0	0	0	0	0	0
1990.12	0	0	0	0	0	0	0	0	0
2304.72	0	0	0	0	0	0	0	0	0
2669.04	0	0	0	0	0	0	0	0	0
3090.96	0	0	0	0	0	0	0	0	0
3579.58	0	0	0	0	0	0	0	0	0
4145.44	0	0	0	0	0	0	0	0	0
4800.75	0	0	0	0	0	0	0	0	0
5559.64	0	0	0	0	0	0	0	0	0
6438.51	0	0	0	0	0	0	0	0	0
7456.3	0	0	0	0	0	0	0	0	0
8634.99	0	0	0	0	0	0	0	0	0
10000	0	0	0	0	0	0	0	0	0
